# Stable Pom1 clusters form a glucose-modulated concentration gradient that regulates mitotic entry

**DOI:** 10.1101/547224

**Authors:** Corey A.H. Allard, Hannah E. Opalko, James B. Moseley

## Abstract

Control of cell size requires molecular size sensors that are coupled to the cell cycle. Rod-shaped fission yeast cells divide at a threshold size partly due to Cdr2 kinase, which forms nodes at the medial cell cortex where it inhibits the Cdk1-inhibitor Wee1. Pom1 kinase phosphorylates and inhibits Cdr2, and forms cortical concentration gradients from cell poles. Pom1 inhibits Cdr2 signaling to Wee1 specifically in small cells, but the time and place of their regulatory interactions were unclear. We show that Pom1 forms stable oligomeric clusters that dynamically sample the cell cortex. Binding frequency is patterned into a concentration gradient by the polarity landmarks Tea1 and Tea4. Pom1 clusters colocalize with Cdr2 nodes, forming a glucose-modulated inhibitory threshold against node activation. Our work reveals how Pom1-Cdr2-Wee1 operates in multiprotein clusters at the cortex to promote mitotic entry at a cell size that can be modified by nutrient availability.
