## Supplemental Table 1 for "Stable Pom1 clusters form a glucose-modulated concentration gradient that regulates mitotic entry"

### Sheet: Linear Regression Parameters
		slope (b1) (C.I. 95%)	slope (b1) ≠ 0?	Y-int (b0) (C.I. 95%)	R2	n
# Bursts	2% glucose WT	1.85 (1.569 to 2.131)	**** p<0.0001	-13.43 (-16.49 to -10.36)	0.6603	90 cells
	0.03% glucose WT	0.7957 (0.6241 to 0.9672)	**** p<0.0001	-5.467 (-7.219 to -3.715)	0.451	105 cells
	2% glucose pom1∆	1.041 (0.8443 to 1.239)	**** p<0.0001	-5.436 (-7.373 to -3.498)	0.5448	94 cells
	0.03% glucose pom1∆	1.374 (1.021 to 1.726)	**** p<0.0001	-3.058 (-6.988 to 0.8715)	0.4485	76 cells
Frequency	2% glucose WT	0.2940 (0.1821 to 0.4059)	**** p<0.0001	-1.963 (-3.225 to -0.7006)	0.499	31 cells 5-123 traces/cell
	0.03% glucose WT	0.3139 (0.09883 to 0.5290)	*** p=0.0087	-2.411 (-5.140 to 0.3174)	0.514	12 cells 5-123 traces/cell
	2% glucose pom1∆	0.2632 (0.08196 to 0.4445)	*** p=0.0082	-1.061 (-3.030 to 0.9083)	0.4548	16 cells 17-64 traces/cell
	0.03% glucose pom1∆	0.3885 (0.1986 to 0.5785)	*** p=0.0006	-1.587 (-3.639 to 0.4655)	0.579	14 cells 17-64 traces/cell
	2% glucose cdr2(E177A)	0.3649 (0.1918 to 0.5381)	*** p=0.0005	-2.660 (-4.808 to -0.5127)	0.6145	13 cells 5-131 traces/cell
Duration	2% glucose WT	0.3347 (0.1330 to 0.5364)	** p=0.002	-1.200 (-3.475 to 1.076)	0.2842	31 cells 5-123 traces/cell
	0.03% glucose WT	0.06962 (-0.1426 to 0.2819)	n.s. p=0.4816	0.3990 (-2.293 to 3.092)	0.05071	12 cells 5-123 traces/cell
	2% glucose pom1∆	0.07590 (-0.1969 to 0.3487)	n.s. p=0.5557	2.441 (-0.5230 to 5.405)	0.02971	16 cells 17-64 traces/cell
	0.03% glucose pom1∆	0.2935 (-0.3569 to 0.4156)	n.s. p=0.8729	2.618 (-1.556 to 6.792)	0.001894	14 cells 17-64 traces/cell
	2% glucose cdr2(E177A)	0.09558 (-0.01880 to 0.2100)	n.s. p=0.0942	-0.1432 (-1.562 to 1.275)	0.2004	13 cells 5-131 traces/cell
