## Supplemental Table 2 for "Stable Pom1 clusters form a glucose-modulated concentration gradient that regulates mitotic entry"

### Sheet: Line Comparisons
		2% vs 0.03% Glucose WT	2% vs 0.03% Glucose pom1∆	WT vs. cdr2(E177A)
# Bursts	Are slopes (b1) different?	**** p<0.0001	n.s. p=0.905	-
	Are Y-int (b0) different?	n/a	*** p<0.0001	-
Frequency	Are slopes (b1) different?	n.s. p=0.8426	n.s. p=0.3125	n.s. p=0.7651
	Are Y-int (b0) different?	n.s. p=0.4157	*** p=0.009	n.s. p=0.4379
Duration	Are slopes (b1) different?	n.s. p=0.0928	n.s. p=0.8352	n.s. p=0.8048
	Are Y-int (b0) different?	*** p=0.0005	n.s. p=0.5392	n.s. p=0.4143
